# The rich evolutionary history of the ROS metabolic arsenal shapes its mechanistic plasticity at the onset of metazoan regeneration

**DOI:** 10.1101/2024.07.25.605162

**Authors:** Aurore Vullien, Aldine Amiel, Loeiza Baduel, Dilara Diken, Cécile Renaud, Michel Vervoort, Eric Röttinger, Eve Gazave

## Abstract

Regeneration, the ability to restore body parts after injury, is widespread in metazoans; however, the underlying molecular and cellular mechanisms involved in this process remain largely unknown, and its evolutionary history is consequently unresolved. In the last decade, ROS have emerged as shared actors that trigger apoptosis and cell proliferation to drive regenerative success in a few metazoan models. However, it is not known whether the contribution of ROS to regeneration relies on conserved mechanisms in animals.

Here we performed a comparative genomic analysis of ROS metabolism actors across metazoans, and carried out a comparative study for the deployment and roles of ROS during regeneration in two different research models: the annelid Platynereis dumerilii and the cnidarian Nematostella vectensis. We established that the vast majority of metazoans possess a core redox kit allowing for the production and detoxification of ROS, and overall regulation of ROS levels. However, the precise composition of the redox arsenal can vary drastically from species to species, suggesting that evolutionary constraints apply to ROS metabolism functions rather than precise actors. We found that ROS are produced during and are necessary for regeneration in both Platynereis and Nematostella. However, we also uncovered different enzymatic activities underlying ROS dynamics, as well as distinct effects of ROS signalling on injury-induced apoptosis and cell proliferation in the two species. We conclude that, while ROS are a robust feature of metazoan regeneration, their production and contribution to this phenomenon may depend on plastic molecular mechanisms.
