## Supplementary material for "The rich evolutionary history of the ROS metabolic arsenal shapes its mechanistic plasticity at the onset of metazoan regeneration": Sup Table 1

### Sheet: Taxonomy
Species	Abbreviations	Taxonomy
Creolimax fragrantissima	Cfra	Opisthokonta		Ichthyosporea	Ichthyophonida
Capsaspora owczarzaki	Cowc			Filasterea	Ministeriida
Salpingoeca rosetta	Sros			Choanoflagellatea	Choanoflagellida
Monosiga brevicollis	Mbre				Craspedida
Amphimedon queenslandica	Aque	Metazoa	Porifera	Demospongiae	Haplosclerida
Ephydatia muelleri	Emue				Spongillida
Oscarella carmela	Ocar			Homoscleromorpha	Homosclerophorida
Sycon ciliatum	Scil			Calcarea	Leucosolenida
Mnemiopsis leidyi	Mlei		Ctenophora	Tentaculata	Lobata
Pleurobrachia bachei	Pbac				Cydippida
Thelohanellus kitauei	Tkit		Cnidaria	Myxosporea	Bivalvulida
Aiptasia sp.	Aipt			Anthozoa	Actiniaria
Nematostella vectensis	Nvec
Stylophora pistillata	Spis				Scleractinia
Montipora capitata	Mcap
Pocillopora verrucosa	Pver
Pocillopora damicornis	Pdam
Acropora digitifera	Adig
Xenia sp.	Xenia				Alcyonacea
Nemopilema nomurai	Nnom			Scyphozoa	Rhizostomeae
Rhopilema esculentum	Resc
Sanderia malayensis	Smal				Semaeostomeae
Aurelia aurita	Aaur
Morbakka virulenta	Mvir			Cubozoa	Carybdeida
Clytia hemisphaerica	Chem			Hydrozoa	Leptothecata
Hydra viridissima	Hvir				Anthoathecata
Hydra vulgaris	Hvul
Trichoplax adhaerens	Tadh		Placozoa	Trichoplacidae
Modiolus philippinarum	Mphi		Mollusca	Bivalvia
Bathymodiolus platifrons	Bpla
Patinopecten yessoensis	Pyes
Pecten maximus	Pmax
Crassostrea gigas	Cgig
Pinctada fucata	Pfuc
Haliotis rufescens	Hruf			Gastropoda
Chrysomallon squamiferum	Csqu
Lottia gigantea	Lgig
Biomphalaria glabrata	Bgla
Aplysia californica	Acal
Euprymna scolopes	Esco			Cephalopoda
Octopus bimaculoides	Obim
Platynereis dumerilii	Pdul		Annelida	Errentia	Nereididae
Platynereis massiliensis	Pmas
Helobdella robusta	Hrob			Sedentaria	Clitellata	Hirudinea
Hirudinaria manillensis	Hman
Hirudo medicinalis	Hmed
Enchytraeus crypticus	Ecry					Oligochaeta
Metaphire vulgaris	Mvul
Lamellibrachia luymesi	Lluy				Sabellida	Siboglinidae
Lamellibrachia satsuma	Lsat
Riftia pachyptila	Rpac
Paraescarpia echinospica	Pech
Dimorphilus gyrociliatus	Dgyr				Dinophilidae
Streblospio benedicti	Sben				Spionidae
Capitella teleta	Ctel				Capitellidae
Owenia fusiformis	Ofus			Oweniidae
Lingula anatina	Lana		Brachiopoda	Lingulata	Lingulida
Notospermus geniculatus	Ngen		Nemertea	Pilidiophora	Heteronemertea
Macrostomum lignano	Mlig		Platyhelminthes	Rhabditophora	Macrostomida
Schmidtea mediterranea	Smed				Tricladida
Phoronis australis	Paus		Phoronida
Drosophila melanogaster	Dmel		Arthropoda	Insecta	Diptera
Tribolium castaneum	Tcas				Coleoptera
Tigriopus californicus	Tcal			Crustacea	Copepoda
Daphnia pulex	Dpul				Anomopoda
Strigamia maritima	Smar			Myriapoda	Chilopoda
Parasteatoda tepidariorum	Ptep			Chelicerata	Arachnida
Limulus polyphenus	Lpol				Xiphosura
Caenorhabditis elegans	Cele		Nematoda	Chromadorea	Rhabditida
Brugia malayi	Bmal
Hofstenia miamia	Hmia		Xenacoelomorpha		Acoela
Saccoglossus kowalevskii	Skow		Hemichordata	Enteropneusta
Ptychodera flava	Pfla
Apostichopus japonicus	Ajap		Echinodermata	Holothuroidea
Strongylocentrotus purpuratus	Spur			Echinoidea
Patiria miniata	Pmin			Asteroidea
Branchiostoma floridae	Bflo		Cephalochordata
Botryllus schlosseri	Bsch		Urochordata	Ascidiacea
Botrylloides leachii	Blea
Ciona intestinalis	Cint
Eptatretus burgeri	Ebur		Vertebrata	Myxini
Petromyzon marinus	Pmar			Hyperoartia
Callorhinchus milii	Cmil			Chondrichthyes
Danio rerio	Drer			Actinopterygii
Latimeria chalumnae	Lcha			Sarcopterygii
Xenopus tropicalis	Xtro			Amphibia
Anolis carolinensis	Acar			Reptilia
Gallus gallus	Ggal			Aves
Mus musculus	Mmus			Mammalia
Homo sapiens	Hsap

### Sheet: Protein data
Species	Phylum	DOI	Link to protein set
Creolimax fragrantissima	Opisthokonta	10.1038/s41586-023-05936-6	https://ftp.ncbi.nlm.nih.gov/genomes/all/GCA/002/024/145/GCA_002024145.1_C_fragrantissima_v5/
Capsaspora owczarzaki		10.1038/s41586-023-05936-6	https://ftp.ncbi.nlm.nih.gov/genomes/all/GCF/000/151/315/GCF_000151315.2_C_owczarzaki_V2/
Salpingoeca rosetta		10.1038/s41586-023-05936-6	https://ftp.ncbi.nlm.nih.gov/genomes/all/GCA/000/188/695/GCA_000188695.1_Proterospongia_sp_ATCC50818/
Monosiga brevicollis		10.1038/nature06617	https://ftp.ncbi.nlm.nih.gov/genomes/all/GCA/000/002/865/GCA_000002865.1_V1.0/
Amphimedon queenslandica	Porifera	10.1038/nature09201	https://ftp.ncbi.nlm.nih.gov/genomes/all/GCF/000/090/795/GCF_000090795.2_v1.1/
Ephydatia muelleri		10.1038/s41467-020-17397-w	https://spaces.facsci.ualberta.ca/ephybase/
Oscarella carmela			http://www.compagen.org/datasets.html
Sycon ciliatum		10.1038/nature13881	https://datadryad.org/stash/dataset/doi:10.5061/dryad.tn0f3
Mnemiopsis leidyi	Ctenophora	10.1126/science.12425	https://research-nhgri-nih-gov.insb.bib.cnrs.fr/mnemiopsis/download/download.cgi?dl=proteome
Pleurobrachia bachei		10.1038/nature13400	https://ftp.ncbi.nlm.nih.gov/genomes/all/GCA/000/695/325/GCA_000695325.1_P.bachei_draft_genome_v.1.1/
Thelohanellus kitauei	Cnidaria	10.1093/gbe/evu247	https://ftp.ncbi.nlm.nih.gov/genomes/all/GCA/000/827/895/GCA_000827895.1_ASM82789v1/
Aiptasia sp.		10.1073/pnas.1513318112	https://ftp.ncbi.nlm.nih.gov/genomes/all/GCA/001/417/965/GCA_001417965.1_Aiptasia_genome_1.1/
Nematostella vectensis		10.1126/science.1139158	https://ftp.ncbi.nlm.nih.gov/genomes/all/GCF/000/209/225/GCF_000209225.1_ASM20922v1/
Stylophora pistillata		10.1038/s41598-017-17484-x	http://spis.reefgenomics.org/download/
Montipora capitata		10.1093/gbe/evz135	https://agdatacommons.nal.usda.gov/articles/dataset/Data_from_Draft_genome_of_the_rice_coral_Montipora_capitata_obtained_from_linked-read_sequencing/24664683
Pocillopora verrucosa		10.1093/gbe/evaa184	http://pver.reefgenomics.org/download/
Pocillopora damicornis		10.1038/s41598-018-34459-8	http://pdam.reefgenomics.org/download/
Acropora digitifera		10.1038/nature10249	https://ftp.ncbi.nlm.nih.gov/genomes/all/GCF/000/222/465/GCF_000222465.1_Adig_1.1/
Xenia sp.		10.1038/s41586-020-2385-7	https://cmo.carnegiescience.edu/data
Nemopilema nomurai		10.1186/s12915-019-0643-7	https://ftp.ncbi.nlm.nih.gov/genomes/all/GCA/003/864/495/GCA_003864495.1_NemNom1.0/
Rhopilema esculentum		http://dx.doi.org/10.5524/100720	http://gigadb.org/dataset/view/id/100720
Sanderia malayensis		10.1038/s41467-020-16801-9	https://ftp.ncbi.nlm.nih.gov/genomes/all/GCA/013/076/295/GCA_013076295.1_ASM1307629v1/
Aurelia aurita		10.1038/s41559-018-0719-8	https://ftp.ncbi.nlm.nih.gov/genomes/all/GCA/004/194/415/GCA_004194415.1_ABSv1/
Morbakka virulenta		10.1038/s41559-019-0853-y	https://marinegenomics.oist.jp/morbakka_virulenta/viewer/download?project_id=70
Clytia hemisphaerica		10.1038/s41559-019-0833-2	http://marimba.obs-vlfr.fr/node/237573
Hydra viridissima		10.1534/g3.120.401411	https://marinegenomics.oist.jp/hydra_viridissima_a99/viewer/download?project_id=82
Hydra vulgaris			https://research.nhgri.nih.gov/hydra/download/?dl=aa
Trichoplax adhaerens	Placozoa	10.1038/nature07191	https://ftp.ensemblgenomes.ebi.ac.uk/pub/metazoa/release-58/fasta/trichoplax_adhaerens/
Modiolus philippinarum	Mollusca	10.1038/s41559-017-0121	https://datadryad.org/stash/dataset/doi:10.5061/dryad.h9942
Bathymodiolus platifrons		10.1038/s41559-017-0121	https://datadryad.org/stash/dataset/doi:10.5061/dryad.h9942
Patinopecten yessoensis		10.1038/s41559-017-0120	https://ftp.ncbi.nlm.nih.gov/genomes/all/GCF/002/113/885/GCF_002113885.1_ASM211388v2/
Pecten maximus		10.1093/gigascience/giaa037	https://ftp.ncbi.nlm.nih.gov/genomes/all/GCF/902/652/985/GCF_902652985.1_xPecMax1.1/
Crassostrea gigas		10.1038/nature11413	http://gigadb.org/dataset/view/id/100030/File_sort/type_id
Pinctada fucata		10.1186/s40851-016-0039-2	https://marinegenomics.oist.jp/pearl/viewer/download?project_id=36
Haliotis rufescens		10.1093/gbe/evz006	https://db.abalone.dbgenome.org/find/
Chrysomallon squamiferum		10.1038/s41467-020-15522-3	https://datadryad.org/stash/dataset/doi:10.5061/dryad.24053dn
Lottia gigantea		10.1038/nature11696	https://ftp.ncbi.nlm.nih.gov/genomes/all/GCF/000/327/385/GCF_000327385.1_Helro1/
Biomphalaria glabrata		10.1038/ncomms15451	https://ftp.ensemblgenomes.ebi.ac.uk/pub/metazoa/release-58/fasta/biomphalaria_glabrata/pep/
Aplysia californica		10.1016/j.ympev.2005.08.017	https://ftp.ncbi.nlm.nih.gov/genomes/all/GCF/000/002/075/GCF_000002075.1_AplCal3.0/
Euprymna scolopes		10.1038/s41597-023-02903-8	https://datadryad.org/stash/dataset/doi:10.5061/dryad.nk98sf7xz
Octopus bimaculoides		10.1038/nature14668	https://ftp.ensemblgenomes.ebi.ac.uk/pub/metazoa/release-58/fasta/octopus_bimaculoides/pep/
Platynereis dumerilii	Annelida	10.1101/2024.06.21.600153
Platynereis massiliensis		10.1101/2024.06.21.600153
Helobdella robusta		10.1038/nature11696	https://ftp.ncbi.nlm.nih.gov/genomes/all/GCA/000/326/865/GCA_000326865.1_Helobdella_robusta_v1.0/
Hirudinaria manillensis		10.3389/fgene.2019.01321
Hirudo medicinalis		10.1186/s12864-020-6748-0	http://download.ripcm.com/hirudo_genome/
Enchytraeus crypticus		10.1038/s41684-021-00831-x
Metaphire vulgaris		10.7717/peerj.10313	https://ftp.ncbi.nlm.nih.gov/genomes/all/GCA/018/105/865/GCA_018105865.1_SUMHS_MV_1.0/
Lamellibrachia luymesi		10.1186/s12915-019-0713-x	https://github.com/yuanning-li/Lamellibrachia-genome/blob/master/proteome/Lamellibrachia_luymsi.proteins.fa
Lamellibrachia satsuma		10.1038/nature11696	https://ftp.ncbi.nlm.nih.gov/genomes/all/GCA/022/478/865/GCA_022478865.1_MABIK_Lsat_1.0/
Riftia pachyptila			https://phaidra.univie.ac.at/detail/o:1220863
Paraescarpia echinospica		10.1093/molbev/msab203	https://figshare.com/articles/online_resource/Genome_assembly_and_annotation/15050478
Dimorphilus gyrociliatus		10.1038/s41559-020-01327-6	https://ftp.ncbi.nlm.nih.gov/genomes/all/GCA/904/063/045/GCA_904063045.1_Dgyrociliatus_assembly/
Streblospio benedicti		10.1101/2021.04.15.440069	http://zakas.statgen.ncsu.edu/
Capitella teleta		10.1038/nature11696	https://ftp.ncbi.nlm.nih.gov/genomes/all/GCA/000/328/365/GCA_000328365.1_Capca1/
Owenia fusiformis		10.1038/s41586-022-05636-7	https://ftp.ncbi.nlm.nih.gov/genomes/all/GCA/903/813/345/GCA_903813345.2_Owenia_chromosome/
Lingula anatina	Brachiopoda	10.1038/ncomms9301	https://marinegenomics.oist.jp/lan_v2/viewer/download?project_id=50
Notospermus geniculatus	Nemertea	10.1038/s41559-017-0389-y	https://marinegenomics.oist.jp/nge_v2/viewer/download?project_id=52
Macrostomum lignano	Platyhelminths	10.1073/pnas.1516718112	https://parasite.wormbase.org/Macrostomum_lignano_prjna284736/Info/Index/
Schmidtea mediterranea		10.1002/dvg.22872.	https://planosphere.stowers.org/smedgd
Phoronis australis	Phoronida	10.1038/s41559-017-0389-y	https://marinegenomics.oist.jp/pau_v2/viewer/download?project_id=51
Drosophila melanogaster	Arthropoda		https://ftp.ncbi.nlm.nih.gov/genomes/all/GCF/000/001/215/GCF_000001215.4_Release_6_plus_ISO1_MT/
Tribolium castaneum		10.1038/nature06784	https://ftp.ncbi.nlm.nih.gov/genomes/all/GCF/000/002/335/GCF_000002335.3_Tcas5.2/
Tigriopus californicus		10.1038/s41559-018-0588-1	https://ftp.ncbi.nlm.nih.gov/genomes/all/GCF/007/210/705/GCF_007210705.1_Tcal_SD_v2.1/
Daphnia pulex		10.1186/1471-2105-6-45	http://wfleabase.org/genome/Daphnia_pulex/dpulex_genes2017/genes/
Strigamia maritima		10.1371/journal.pbio.1002005	https://ftp.ensemblgenomes.ebi.ac.uk/pub/metazoa/release-58/fasta/strigamia_maritima/pep/
Parasteatoda tepidariorum		10.1186/s12915-017-0399-x	https://ftp.ncbi.nlm.nih.gov/genomes/all/GCF/000/365/465/GCF_000365465.2_Ptep_2.0/
Limulus polyphenus		10.1093/oxfordjournals.molbev.a026360	https://ftp.ncbi.nlm.nih.gov/genomes/all/GCF/000/517/525/GCF_000517525.1_Limulus_polyphemus-2.1.2/
Caenorhabditis elegans	Nematoda		https://ftp.ncbi.nlm.nih.gov/genomes/all/GCF/000/002/985/GCF_000002985.6_WBcel235/
Brugia malayi		10.1128/MRA.00154-20	https://parasite.wormbase.org/Brugia_malayi_prjna10729/Info/Index
Hofstenia miamia	Xenacoelomorpha	10.1126/science.aau6173	https://ftp.ensemblgenomes.ebi.ac.uk/pub/metazoa/release-58/fasta/hofstenia_miamia/
Saccoglossus kowalevskii	Hemichordata	10.1038/nature16150	https://ftp.ncbi.nlm.nih.gov/genomes/all/GCF/000/003/605/GCF_000003605.2_Skow_1.1/
Ptychodera flava		10.1038/nature16150	https://marinegenomics.oist.jp/acornworm/viewer/download?project_id=33
Apostichopus japonicus	Echinodermata	10.1371/journal.pbio.2003790	http://www.genedatabase.cn/aja_genome_20161129.html
Strongylocentrotus purpuratus		10.1126/science.1133609.	https://ftp.ncbi.nlm.nih.gov/genomes/all/GCF/000/002/235/GCF_000002235.5_Spur_5.0/
Patiria miniata			https://www.echinobase.org/echinobase/static-echinobase/ftpDatafiles.jsp
Branchiostoma floridae	Cephalochordata	10.1038/nature06967	https://genome.jgi.doe.gov/portal/Brafl1/Brafl1.download.html
Botryllus schlosseri	Urochordata	10.7554/eLife.00569	http://botryllus.stanford.edu/botryllusgenome/
Botrylloides leachii		10.1038/s41598-018-23749-w	https://aniseed.fr/aniseed/download/download_data?module=aniseed&action=download:download_data
Ciona intestinalis		10.1186/gb-2008-9-10-r152	https://ftp.ncbi.nlm.nih.gov/genomes/all/GCF/000/224/145/GCF_000224145.3_KH/
Eptatretus burgeri	Vertebrata	10.1038/s41598-019-40055-1	https://ftp.ensembl.org/pub/release-111/fasta/eptatretus_burgeri/pep/
Petromyzon marinus		10.1038/ng.2568	https://ftp.ensembl.org/pub/release-111/fasta/petromyzon_marinus/pep/
Callorhinchus milii		10.1038/nature12826	https://ftp.ensembl.org/pub/release-111/fasta/callorhinchus_milii/pep/
Danio rerio		10.1038/nature12111	https://ftp.ncbi.nlm.nih.gov/genomes/all/GCF/000/002/035/GCF_000002035.6_GRCz11/
Latimeria chalumnae		10.1038/nature12027	https://ftp.ncbi.nlm.nih.gov/genomes/all/GCF/000/225/785/GCF_000225785.1_LatCha1/
Xenopus tropicalis			https://ftp.ncbi.nlm.nih.gov/genomes/all/GCF/000/004/195/GCF_000004195.4_UCB_Xtro_10.0/
Anolis carolinensis		10.1038/nature10390	https://ftp.ncbi.nlm.nih.gov/genomes/all/GCF/000/090/745/GCF_000090745.2_AnoCar2.0/
Gallus gallus		10.1038/nature03154	https://ftp.ncbi.nlm.nih.gov/genomes/all/GCF/000/002/315/GCF_000002315.6_GRCg6a/
Mus musculus			https://ftp.ncbi.nlm.nih.gov/genomes/all/GCF/000/001/635/GCF_000001635.27_GRCm39/
Homo sapiens			https://ftp.ncbi.nlm.nih.gov/genomes/all/GCF/000/001/405/GCF_000001405.40_GRCh38.p14/
