## Supplementary material for "The rich evolutionary history of the ROS metabolic arsenal shapes its mechanistic plasticity at the onset of metazoan regeneration": Sup Table 2

### Sheet: Nrf_domaines
					DLG	ETGE			Protein structure
Amphimedon queenslandica	XP_011402550.2	Nrf1
Ephydatia muelleri	Em0158g5a	Nrf1
Oscarella carmela	m.306212 g.306212	Nrf1
Sycon ciliatum	scpid35693| scgid9468	Nrf2
Nematostella vectensis	XP_032229515.1	Nrf1
Stylophora pistillata	Spis2715	Nrf1
Montipora capitata	g13414.t1	Nrf2
Pocillopora verrucosa	Pver_g7938.t1	Nrf1
Pocillopora damicornis	pdam_00020611	Nrf1
Xenia sp	Xe_009812	Nrf1
Acropora digitifera	XP_015772251	NFE2
Aiptasia sp	KXJ12470.1	NFE2
Nemopilema nomurai	g14723.t1	Nrf2
Sanderia malayensis	Sma_006122-T1	Nrf1
Rhopilema esculentum	Res_005110-T1	Nrf1
Morbakka virulenta	scaffold48.g53.t1	Nrf1
Aurelia sp 1 (aurita)	scaffold956.g6.t1	Nrf1
Clytia hemisphaerica	TCONS_00021876-protein	Nrf1
	TCONS_00021907-protein	Nrf1
Hydra viridissima	scaffold13.g201.t1	Nrf1
Hydra vulgaris	Sc4wPfr_113.1.g28368.t1	Nrf1
Modiolus philippinarum	Mph_scaf_56166-1.5	Nrf1
Bathymodiolus platifrons	Bpl_scaf_52097-6.5	Nrf1
Patinopecten yessoensis	PY_T05005	Nrf1
Pecten maximus	g139028.t1_g139026.t1_fusion	Nrf1
Crassostrea gigas	EKC19603	Nrf2				--GE
Haliotis rufescens	T00030529.1_1	Nrf1
Chrysomallon squamiferum	CsqKR_Scaf143_10.14	Nrf1
Pinctada fucata	aug2.0_2.1_06682.t1	Nrf1
Lottia gigantea	XP_009055060.1	Nrf1
Biomphalaria glabrata	BGLB001425-PC	Nrf1
Aplysia californica	XP_035829483.1	Nrf1
Euprymna scolopes	cluster_1359	Nrf1
Octopus bimaculoides	Ocbimv22001599	Nrf1
Helobdella robusta	XP_009028717.1	Nrf3
Capitella teleta	ELU13144.1	Nrf1
Platynereis dumerilii	DN27706_DN3192c0_fusion	Nrf1
Lamellibrachia luymesi	FUN_012622-T2	Nrf1
Dimorphilus gyrociliatus	DgyrP16539	Nrf2
Riftia pachyptila	jg2635.t1_jg2637.t2_fusion	Nrf1
Lingula anatina	g24872.t1	Nrf1			DMG
Notospermus geniculatus	g38216.t1	Nrf1
Macrostomum lignano	unitig_29510	Nrf1
Phoronis australis	g9377.t1	Nrf1
Drosophila melanogaster	NP_001247260.1	Nrf1
																																																X
Tigriopus californicus	TRY68417.1	Nrf1
	TRY68567.1	Nrf1
Daphnia pulex	Daplx7pEVm001337fusion	Nrf1			DIG
																													X							X
Strigamia maritima	SMAR012788-PB	Nrf1
	SMAR009751-PA	Nrf1
Parasteatoda tepidariorum	XP_015907136.1	Nrf1
Limulus polyphenus	XP_013772971.1	Nrf1
	XP_013772889.1	Nrf1
	XP_013789222.1	Nrf1
	XP_013775835.1	Nrf1
Caenorhabditis elegans	NP_741404.1	Nrf1 / SKN1
	NP_001303755.1	Nrf1
Hofstenia miamia	HMIM017320-PA	Nrf1
Saccoglossus kowalevskii	XP_006819429.1	Nrf1			DMG
Ptychodera flava	20150316_1g25935.t1	Nrf1			DMG
Apostichopus japonicus	Fusion AJAP12695+24743+12696	Nrf1			DMG
Strongylocentrotus purpuratus	XP_011683763.1	Nrf1			DMG
Patiria miniata	PMI_028699	Nrf1			DMG
Branchiostoma floridae	Brafl1|127500|estExt_fgenesh2_pg.C_2600015	Nrf1
Botryllus schlosseri	Boschl.CG.Botznik2013.chr10.g19038.01.p	Nrf1
Botrylloides leachii	Boleac.CG.SB_v3.S1047.g00685.01.p	Nrf2
Ciona intestinalis	XP_009862108.1	Nrf1
Eptatretus burgeri	ENSEBUP00000017455.1	TF NF-E2
Petromyzon marinus	ENSPMAP00000004911.1	Nrf2
	ENSPMAP00000002970.1	Nrf1
Callorhinchus milii	ENSCMIP00000030028.1	Nrf2
	ENSCMIP00000013709.1	Nrf1
	ENSCMIP00000037720.1	Nrf1
Danio rerio	XP_005172568	Nrf2
	XP_017213951.1	Nrf1
	NP_998396.1	Nrf1
	NP_998020.2	Nrf1
Latimeria chalumnae	XP_014349356.1	Nrf2
	XP_005990097.1	Nrf1
	XP_005993156.1	Nrf1
Xenopus tropicalis	NP_001007490.1	Nrf2
	XP_002938061.3	Nrf1
	XP_002933432.2	Nrf3
Anolis carolinensis	XP_003226813.1	Nrf2
	XP_003222661.1	Nrf1
Gallus gallus	XP_015144867.1	Nrf2
	NP_001025927.1	Nrf1
Mus musculus	NP_035032.1	Nrf2
	NP_032712.2	Nrf1
	NP_035033.1	Nrf3
Homo sapiens	Nrf2
	Nrf1
	Nrf3
									Interproscan readout :
			DLG / ETGE absent
			DLG / ETGE present										Signal peptide																	IPR004827 bzip
			DLG / ETGE partial / mutated										Non-cytoplasmic domain																	IPR004826 bzip Maf
													Disorder
													Coil

### Sheet: Keap1_domaines
				C151	C273	C288			Protein structure
Montipora capitata	g31245.t1	Keap1-like
Xenia sp	Xe_028817	Keap1-like
Acropora digitifera	XP_015756037	Keap1-like
Nemopilema nomurai	g12589.t1	Keap1-like
Rhopilema esculentum	Res_017817-T1	Keap1-like
Morbakka virulenta	scaffold698.g3.t1	Keap1-like
Clytia hemisphaerica	TCONS_00052928	Keap1-like
Hydra viridissima	scaffold199.g19.t1	Keap1-like
Hydra vulgaris	Sc4wPfr_384.g24815.t1	Keap1-like
Modiolus philippinarum	Mph_scaf_14334-0.13	Keap1																				C												C	C
Bathymodiolus platifrons	Bpl_scaf_49546-1.20	Keap1																				C												C	C
Patinopecten yessoensis	PY_T26112	Keap1																				C												C	C
Pecten maximus	g68305.t1	Keap1																				C												C	C
Haliotis rufescens	T00040331.1_1	Keap1																								C														C
Chrysomallon squamiferum	CsqKR_Scaf103_47.46	Keap1																					C													C	C
Pinctada fucata	aug2.0_106.1_20239.t1	Keap1																				C												C	C
Lottia gigantea	XP_009047953.1	Keap1																C														C
Biomphalaria glabrata	BGLB002604-PB	Keap1																			C													C
	BGLB002495-PE	Keap1																																								C
Aplysia californica	XP_005111529.1	Keap1																					C														C
	XP_012938839.1	Keap1																																						C
Euprymna scolopes	cluster_7095	Keap1																										C												C	C
Octopus bimaculoides	Ocbimv22035540	Keap1																			C													C	C
Capitella teleta	ELU06443.1	Keap1																			C												C	C
Platynereis dumerilii	TRINITY_DN14546_c0_g1_i5	Keap1																				C												C	C
Streblospio benedicti	T09763-R1	Keap1																C													C	C
Riftia pachyptila	jg24338.t1	Keap1																				C												C	C
Lingula anatina	g19790.t1	Keap1																					C												C	C
Notospermus geniculatus	g26129.t1	Keap1																			C												C	C
Macrostomum lignano	cns_0013487	Keap1																									C													C	C
Phoronis australis	g10289.t1	Keap1																								C												C	C
Drosophila melanogaster	NP_732202.2	Keap1																							C												C	C
Tribolium castaneum	XP_966348.3	Keap1																				C													C	C
Daphnia pulex	Daplx7pEVm006363t1	Keap1																					C												C	C
Strigamia maritima	SMAR007449-PA	Keap1																			C												C	C
Parasteatoda tepidariorum	XP_015925809.1	Keap1																			C												C	C
Limulus polyphenus	XP_013773778.1	Keap1																				C												C	C
Saccoglossus kowalevskii	XP_002740989.1	Keap1																															C	C
Apostichopus japonicus	mRNA.AJAP12008	Keap1																		C														C
Strongylocentrotus purpuratus	XP_030851868.1	Keap1																				C														C
Patiria miniata	PMI_004601	Keap1																														C	C
Branchiostoma floridae	Brafl1|99607|fgenesh2_pg.scaffold_345000037	Keap1																															C	C
Botryllus schlosseri	Boschl.CG.Botznik2013.chrUn.g19702.01.p	Keap1									C													C	C
Botrylloides leachii	Boleac.CG.SB_v3.S38.g08697.01.p	Keap1																			C														C
Ciona intestinalis	XP_002128055.1	Keap1																					C												C	C
Eptatretus burgeri	ENSEBUP00000012811.1	Keap1																									C												C	C
Callorhinchus milii	ENSCMIP00000026803.1	Keap1																		C													C	C
	ENSCMIP00000011373.1	Keap1																																	C
Danio rerio	NP_001106948	Keap1																			C												C
	NP_878284	Keap1																			C														C
Latimeria chalumnae	XP_005994373.1	Keap1																		C													C	C
	XP_014342242.1	Keap1																			C														C
Xenopus tropicalis	NP_001008024.1	Keap1																		C													C	C
	XP_012809305.2	Keap1																				C														C
Anolis carolinensis	XP_003216447.1	Keap1																		C													C	C
Gallus gallus	XP_025001615.1	Keap1																		C													C	C
Mus musculus	NP_057888.1	Keap1																						C												C	C
	NP_001034571.1	Kelp20
	NP_938047.1	Kelp17
Homo sapiens	NP_987096.1	Keap1																						C												C	C
	Q9Y2M5	Kelp20
	NP_938073.1_	Kelp17
										Interproscan readout :
			cystein absent										IPR000210 BTB/POZ domain															cd18248 BTB/POZ Kelch19 Keap1 (modulator & cullin binding site)
			cystein present										IPR011705 BACK															cd18458 BACK Kelch19 Keap1
			cystein shifted										IPR006652 Kelch1
																												cd18249 BTB/POZ Kelch20 Kleip																	cd18246 BTB/POZ Kelch17 actinfilin
													disorder															cd18459 BACK Kelch20																	cd18456 BACK Kelch17
													coil
																												PR00501 Kelch repeat signature
										c			key cystein
