## Supplementary material for "The rich evolutionary history of the ROS metabolic arsenal shapes its mechanistic plasticity at the onset of metazoan regeneration": Sup Table 3

### Sheet: Platynereis_dumerilii
		Regeneration stages
Gene name	Gene ID	0dpa	1dpa	2dpa	3dpa	5dpa	NA
NoxA	PladumEVm012682	3.788	3.92	2.296	2.395	2.674	4.13
NoxD	PladumEVm012662	0.26	1.1975	0.723	1.777	1.791	1.013
DuoxA	PladumEVm001578	5.207	15.211	2.007	4.4205	8.735	11.202
DuoxB	PladumEVm001529	9.666	8.8095	5.078	8.491	12.1255	12.887
DuoxMF A	PladumEVm008981	13.139	13.966	3.639	9.3555	11.0295	13.495
DuoxMF B	PladumEVm014424	1.327	4.582	0.572	1.1205	2.784	3.161
DuoxMF C	PladumEVm021525	1.925	2.3465	0.485	1.925	1.181	2.129
SodA Mn	PladumEVm042505	70.351	38.4075	31.088	62.948	60.2025	57.989
SodC Mn	PladumEVm036366	6.882	3.936	4.056	9.8685	6.956	5.061
SodD Mn	PladumEVm033466	39.627	14.337	32.879	0.041	24.4565	23.287
SodE Mn	PladumEVm031328	16.088	6.5745	14.3	0.019	10.696	10.084
Catalase	PladumEVm015695	106.931	112.72	59.631	133.123	142.14	118.267
PeroxA	PladumEVm057834	2.497	1.7715	0.437	1.216	0.879	2.877
PeroxB	PladumEVm060148	14.124	17.983	16.141	21.682	31.412	15.273
PeroxC	PladumEVm119028	2.577	5.633	6.103	2.897	4.02	4.064
PeroxD	PladumEVm059351	43.871	68.867	29.226	22.588	59.097	58.753
PeroxF	PladumEVm069188	16.482	10.3295	6.028	14.9395	21.4635	0.744
PeroxG	PladumEVm071007	9.211	5.4585	3.15	5.423	5.9515	11.982
PeroxH	PladumEVm031587	17.979	22.974	10.612	25.727	35.123	25.91
PeroxJ	PladumEVm086987	19.005	29.133	4.834	17.63	13.8085	0.272
Nrf2	PladumEVm006523	16.595	21.0095	10.95	16.1495	16.513	25.603
Keap1	PladumEVm011517	12.043	23.2275	10.966	21.7365	17.2825	16.299

### Sheet: Nematostella_vectensis
		Regeneration stages
Gene name	Gene ID	0hpa	2hpa	4hpa	8hpa	12hpa	16hpa	20hpa	24hpa	36hpa	48hpa	60hpa	72hpa	96hpa	120hpa	144hpa	NA
Nox2a	NvERTx.4.133699	1.04	0.88	0.63	0.81	1.1	0.54	0.41	0.35	0.56	0.6	0.71	0.74	0.95	1.27	1.11	1.52
Nox4	NvERTx.4.193504	2.93	3.17	3.27	3.48	3.59	3.68	3.48	3.39	3.37	3.32	3.35	3.27	3.18	3.27	3.36	3.12
Sod C CuZn	NvERTx.4.137136	2.86	3.11	3.24	3.18	3.44	3.34	3.46	3.25	2.8	2.57	2.36	2.39	2.04	2.16	2.01	2.66
Sod A CuZn	NvERTx.4.151054	2.38	2.61	2.78	2.59	2.71	2.75	2.85	2.86	2.74	2.7	2.7	2.74	2.51	2.56	2.56	2.75
Sod A Mn	NvERTx.4.545	5.15	5.14	5.06	5.32	5.28	5.26	5.23	5.29	5.47	5.46	5.61	5.39	5.4	5.35	5.29	5.09
Sod B Mn	NvERTx.4.87040	3.61	3.87	4.25	4.24	4.12	4.06	4.33	4.4	4.54	4.45	4.45	4.36	4.14	4.14	4.0	3.81
Catalase	NvERTx.4.123173	10.02	9.87	9.83	9.9	9.8	9.82	9.59	9.61	9.36	9.2	9.2	9.13	9.16	9.3	9.39	9.91
GPXe	NvERTx.4.181600	0.58	0.7	0.77	0.84	0.42	0.35	0.37	0.29	0.59	0.87	0.94	1.22	1.45	1.33	1.05	1.09
GPXc	NvERTx.4.50529	2.82	2.99	2.89	2.97	3.09	2.7	2.69	2.59	2.81	3.31	4.06	4.38	5.03	5.17	5.03	4.32
GPXd	NvERTx.4.48878	4.68	4.71	4.58	4.58	4.47	4.37	4.09	4.12	4.17	4.4	4.69	4.53	4.74	4.76	4.79	4.64
GPXa	NvERTx.4.137328	4.98	4.89	4.76	4.76	4.76	4.58	4.21	4.37	4.57	4.74	4.87	4.85	4.85	4.91	5.0	5.07
GPXb	NvERTx.4.34900	5.74	5.72	5.7	5.62	5.73	5.69	5.72	5.61	5.25	5.06	5.18	5.14	5.42	5.61	5.54	5.7
Nrf2	NvERTx.4.109115	6.89	6.09	6.39	5.29	5.82	5.81	5.79	5.62	5.62	5.71	5.65	5.62	5.76	5.22	5.15	5.51

### Sheet: Paryhale_hawaiensis
		Regeneration stages
Gene name	Gene ID	0hpa_Moy	12hpa_Moy	24hpa_Moy	36hpa_Moy	48hpa_Moy	60hpa_Moy	72hpa_Moy	84hpa_Moy	96hpa_Moy	108hpa_Moy	120hpa_Moy	NA_Moy
DuoxA	MSTRG.25669	173.2	262	66.5	136.8	222.4	93.6	109.4	104	138.4	91.4	101.8	36
DuoxB	MSTRG.25670	819.4	605408	261.167	517	554640	365.4	523.6	504.8	555	338.8	387.4	175.5
Nox5a	mikado.phaw_50.283828bG1224	0.6	2.6	283.333	0.6	0	0.4	4.6	0.6	0.2	2.8	52.8	51
Nox5b	mikado.phaw_50.283850cG344	0	0.4	14.5	2.4	1	0.6	2.4	1.8	0.2	4.6	8.8	1
DuoxC	MSTRG.4472	379483	351423	337692	471147	247314	259185	338254	286170	302774	258342	312139	199980
SODa	MSTRG.26868	2.54718	2.19523	3623.45	1.59554	5.03276	1.28434	186180	4.53168	1.57011	0	12982.8	1158.01
Sod2b	MSTRG.36471	702.6	414.6	303.333	578.6	789	1169.2	1212.8	994.6	508.8	794	473.6	498.5
Sod2a	MSTRG.25375	8794.17	4443.87	2386.11	4813.24	6149.35	5686.54	7558.34	9476.36	6209.25	6730.1	6439.09	1439.82
SODf	MSTRG.27093	132785	71691	67454.6	183928	795.565	172059	118396	57175.4	532742	223.584	90689.1	0
SODg	MSTRG.29322	196817	140291	274656	59568.9	154615	34135.2	81084.8	972.112	989992	312269	347209	399.952
SODe	MSTRG.27089	2769.07	34024	35501.5	47600	47532.8	13719.9	6523.43	6334.71	4071.06	166135	3137.8	1663.5
SODc	MSTRG.26872	22.9197	17.3109	418.279	22.4556	23.5661	19.7558	30.6596	23.2728	16.3423	14.5418	3769.57	27.9806
SODb	MSTRG.26871	4.8	1.4	789.001	7.6	3.6	4.8	30.2	6.6	3.8	3.6	1.7166e+06	16
SODd	MSTRG.26874	0	0.4	4033.83	1.2	16	3.6	3938.2	0.4	0.6	15.6	19582.6	184
SODh	MSTRG.41786	9	1.64831	10241.7	1.8	3.8	5.71501	9.8929	1868.87	11.5704	19.8859	402893	1.19645e+06
SODi	MSTRG.6164	329673	6064.25	3014.05	5443.51	6142.38	6875.44	3460.3	6611.49	2984.74	194708	274575	480966
PeroxB	MSTRG.526	193383	176693	327898	2292.32	160330	4278	5106.64	3032.35	1905.21	4045.31	4933.52	292779
PeroxA	MSTRG.43902	354.2	158.8	1113.67	160.2	2584.2	473.8	279.2	1467	755.8	218	889	1267
PeroxC	MSTRG.558	53.6	39.8	51	50.6	49.6	125.4	126.8	82.6	35.6	104.4	162	41.5
Keap1	MSTRG.35125	243624	125056	27986.7	182825	146132	297657	63611.4	183899	122811	108591	151891	99.1673
Nrf	MSTRG.45267	340.124	607.796	176577	494.846	462.719	344809	474233	168858	417.611	413765	493.391	263.599

### Sheet: Hydra_vulgaris
		Regeneration stages
Gene name	Gene ID	0hpa Moy	0,5hpa Moy	1hpa Moy	2hpa Moy	4hpa Moy	8hpa Moy	16hpa Moy	24hpa Moy	36hpa Moy	48hpa Moy	NA Moy
Nox2A	seq48685_loc17436	38.8894	46.151	42.0779	32.3279	71.4297	108.341	86.6303	98.4192	80.4137	135.595	57.9422
Nox4	seq32691_loc12659	24.3909	30.6588	34.4397	20.8816	60.2582	71.9384	58.5926	59.2717	54.225	49.8181	85.9515
Nox2B	seq42412_loc15640	247.087	286.529	313.906	296.359	376.623	194.437	153.405	184.141	279.504	485.127	844.001
CCS	seq71350_loc23686	203.702	204.61	93.1143	141.033	146.708	125	205.878	125.145	211.836	207.996	136.458
Sod3	seq12246_loc05612	596.797	688.096	856.16	571.38	1218.66	2526.98	4868.03	5479.72	5128.13	5169.27	1175.66
GPX1	seq31488_loc12259	10032.1	10324.3	10677.9	10808.2	10605.9	9723.11	9513.37	8269.22	7300.03	6470.65	7792.56
GPX5a	seq13121_loc05928	847.51	703.075	675.418	678.372	728.268	658.81	679.437	767.022	984.77	1188.16	1055.67
Nrf2	seq54062_loc19018	899.708	870.194	827.932	1174.98	1086.15	874.184	780.982	619.637	729.871	784.725	740.637

### Sheet: Xenopus_tropicalis
	Regeneration stages
Gene name	WT.1	WT.2	0hpa.1	0hpa.2	6hpa	15hpa	24hpa.1	24hpa.2	72hpa.1	72hpa.2
NOX1	49.1593	75.9799	196.736	545.953	157.071	217.548	112.133	784.09	95.2208	3511.84
DUOX1	672.462	942.965	442.189	533.129	615.785	892.574	515.541	977.41	1326.91	848.188
DUOX2	28.7535	39.3467	31.8526	34.8091	41.1849	46.8519	32.8196	31.2195	47.6104	986.717
DUOXA1	241.159	245.578	136.779	201.526	250.802	461.357	324.093	450.281	596.057	524.953
SOD3	307.014	404.322	217.347	500.152	237.452	1226.21	307.683	462.289	680.767	716.95
CAT	209.623	279.498	312.905	458.014	1361.37	2279.03	665.963	1008.63	1353.49	1450.91
CAT2	1025.85	891.407	1309.7	529.465	972.247	606.091	753.482	169.306	30.9158	51.0371
GPX1	2739.93	3162.66	3267.7	6100.75	4234.37	4834.4	4263.81	3891.63	5694.7	14691.4
GPX3	2630.48	3050.05	3117.8	3937.09	3135.16	2589.09	2297.37	1253.58	1394.3	2299.1
GPX7	1684.4	1435.48	1712.54	1357.55	1293.49	775.295	1089.88	1292.01	1177.27	840.897

### Sheet: Danio_rerio
		Regeneration stages
Gene name	Gene ID	0dpa MOY	2dpa MOY	3dpa MOY	10dpa MOY
Nox1-3b	ENSDARG00000056615	62.3333	73.3333	55	90.6667
Duox	ENSDARG00000062632	10	18.3333	49	12.6667
Sod1CuZn	ENSDARG00000043848	273	280.667	410.667	481.333
Sod2Mn	ENSDARG00000042644	1335	1252.33	1317	1255
GPX8	ENSDARG00000013302	42.3333	300	550.333	324.667
GPX1a	ENSDARG00000006207	21.6667	51	50	51.6667
GPX1b	ENSDARG00000018146	177.667	473.667	397.333	348.667
GPX7	ENSDARG00000091511	7.66667	121.667	284.667	98.3333
GPX4a	ENSDARG00000076836	278.667	679	793.667	785.667
GPX3	ENSDARG00000043342	85.6667	2	7.66667	81
GPX4b	ENSDARG00000068478	330.333	95.6667	241.667	272.667
GPX1b	ENSDARG00000018146	177.667	473.667	397.333	348.667
Nrf2	ENSDARG00000042824	2893.67	1859	1794.33	2140
Keap1a	ENSDARG00000016132	319.667	641.333	431	337.667
Keap1b	ENSDARG00000074634	718.333	744.333	681.667	669
