## Supplementary material for "The rich evolutionary history of the ROS metabolic arsenal shapes its mechanistic plasticity at the onset of metazoan regeneration": Sup Table 4

### Sheet: Platynereis
P. dumerilii ROS metabolism transcripts
Protein family	Presence	Gene name	Gene ID
NADPH Oxidase / Dual Oxidase	YES	NoxA	PladumEVm012682
		NoxB	PladumEVm007784
		NoxC	PladumEVm006788
		NoxD	PladumEVm012662
		DuoxA	PladumEVm001578
		DuoxB	PladumEVm001529
Duox Maturation factor	YES	Duox MF b	PladumEVm008981
		Duox MF a	PladumEVm014424
		Duox MF c	PladumEVm021525
Kelp-associated protein1	YES	Keap1	PladumEVm011517
Superoxide Dismutase	YES	SodA CuZn	PladumEVm065310
		SodB Cu Zn	PladumEVm043505
		SodA Mn	PladumEVm042505
		SodB Mn	PladumEVm081972
		SodC Mn	PladumEVm036366
		SodD Mn	PladumEVm033466
		SodE Mn	PladumEVm031328
Copper Chaperone for Sod	YES	CCS	PladumEVm036442
Catalase	YES	Catalase	PladumEVm015695
Glutathione Peroxidase	YES	PeroxA	PladumEVm057834
		PeroxB	PladumEVm060148
		PeroxC	PladumEVm119028
		PeroxD	PladumEVm059351
		PeroxE	PladumEVm045138
		PeroxF	PladumEVm069188
		PeroxG	PladumEVm071007
		PeroxH	PladumEVm031587
		PeroxI	PladumEVm062336
		PeroxJ	PladumEVm086987
Peroxiredoxine	YES	PRDXa	PladumEVm037863
		PRDXb	PladumEVm048498
		PRDXc	PladumEVm038363
		PRDXd	PladumEVm044383
		PRDXe	PladumEVm049330
		PRDXf	PladumEVm042355
		PRDXg	PladumEVm047146
		PRDXh	PladumEVm039782
		PRDXi	PladumEVm004622
		PRDXj	PladumEVm043272
		PRDXk	PladumEVm061317
		PRDXl	PladumEVm048998
Nuclear Factor, Erythroid 2 Like	YES	Nrf	PladumEVm006523
Glutaredoxine	YES	GLRXa	PladumEVm100557
		GLRXb	PladumEVm060426
		GLRXc	PladumEVm024731
		GLRXd	PladumEVm067610
		GLRXe	PladumEVm027065
Thioredoxine	YES	TXNa	PladumEVm101911
		TXNb	PladumEVm069911
		TXNc	PladumEVm056834
		TXNd	PladumEVm060497
Thioredoxine reductase	YES	TXNRDa	PladumEVm011924
		TXNRDb	PladumEVm015003
		TXNRDc	PladumEVm015518
Sufiredoxine	NO
Fructose-2,6-biphosphatase	YES	TIGAR	PladumEVm024837
Glucose-6P dehydrogénase	YES	G6PDa	PladumEVm012519
		G6PDb	PladumEVm006439
		G6PDc	PladumEVm045475
Glutathione Reductase	YES	GSR	PladumEVm017853
Sestrine	YES	SESTa	PladumEVm010507
		SESTb	PladumEVm003355
NAD(P) transhydrogénase	YES	NNTa	PladumEVm003931
		NNTb	PladumEVm003957

### Sheet: Nematostella
N. vectensis ROS metabolism transcripts
Protein family	Presence	Gene name	Gene ID
NADPH Oxidase	YES	Nox2a	NvERTx.4.133699
		Nox2b	NvERTx.4.156527
		Nox4	NvERTx.4.193504
Dual oxidase	NO
Duox Maturation factor	NO
Kelp-associated protein1	NO
Superoxide Dismutase	YES	SodA CuZn	NvERTx.4.151054
		SodB CuZn	NvERTx.4.33699
		SodC CuZn	NvERTx.4.137136
		SodA Mn	NvERTx.4.545
		SodB Mn	NvERTx.4.87040
Copper Chaperone for Sod	YES	CCS	NvERTx.4.135641
Catalase	YES	Catalase	NvERTx.4.123173
Glutathione Peroxidase	YES	GPXa	NvERTx.4.137328
		GPXb	NvERTx.4.34900
		GPXc	NvERTx.4.50529
		GPXd	NvERTx.4.48878
		GPXe	NvERTx.4.181600
Peroxiredoxine	YES	PRDXa	NvERTx.4.103012
		PRDXb	NvERTx.4.87548
		PRDXc	NvERTx.4.145775
		PRDXd	NvERTx.4.54964
Nuclear Factor, Erythroid 2 Like	YES	Nrf	NvERTx.4.109115
Glutaredoxine	YES	GLRXa	NvERTx.4.46148
		GLRXb	NvERTx.4.129102
		GLRXc	NvERTx.4.149117
Thioredoxine	YES	TXNa	NvERTx.4.73777
		TXNb	NvERTx.4.73777
		TXNc	NvERTx.4.72528
		TXNd	NvERTx.4.122169
Thioredoxine reductase	YES	TXNRDa	NvERTx.4.79231
		TXNRDb	NvERTx.4.141461
Sufiredoxine	YES	SRDX	NvERTx.4.144057
Fructose-2,6-biphosphatase	YES	TIGAR	NvERTx.4.158861
Glucose-6P dehydrogénase	YES	G6PD	NvERTx.4.139216
Glutathione Reductase	YES	GSR	NvERTx.4.96623
Sestrine	YES	SEST	NvERTx.4.80890
NAD(P) transhydrogénase	YES	NNT	NvERTx.4.145020
